# Global adaptation to climate change in the twilight zone revealed by shared signals of selection in mesopelagic lanternfishes

**DOI:** 10.64898/2026.05.22.727234

**Authors:** Bruna Cama, David Tian, Naomi Siu, Ben Frable, Ximena Prado, Malia Yalisove, Lydia Smith, Alexandra Dowlin, Sonke Johnsen, Anne Gro Vea Salvanes, Z. Jack Tseng, Adrienne Correa, Dahiana Arcila, Christopher H. Martin

## Abstract

Rapid accumulation of greenhouse gases threatens humanity and global diversity. The oceans absorb 30% of anthropogenic carbon emissions annually, but adaptation to climate change by the biotic components of this sink are poorly understood. Lanternfishes (Myctophiformes) are the most abundant vertebrates on the planet by biomass and the dominant mesopelagic vertebrate consumers, thus crucial components of the global carbon cycle. However, it is unknown whether lanternfishes are adapting to global warming and ocean acidification (OA). We hypothesized that warming and OA would act as major shared selective forces across diverse oceanic environments and that disparate taxa would respond in parallel through shared genetic pathways. We used whole-genome sequencing to test this hypothesis by identifying shared signals of selection across lanternfishes from multiple sites in the Atlantic and Pacific spanning three genera (*Benthosema glaciale, Triphoturus mexicanus,* and *Diaphus theta*). Across all species we found evidence of expansion from a population bottleneck possibly corresponding to the last glacial maximum and effective population sizes of only 5 million, suggesting substantial reproductive skew and spatially restricted populations. We successfully identified 34 candidate genes experiencing strong shared selection pressure across all taxa in both oceans. 81% of these candidate genes were consistent with adaptations to warming and OA, including a heat-shock protein (HSP70) and genes related to skeletal development, calcium homeostasis, and biomineralization. 14 out of 34 candidate genes are also known from experimental climate change studies to be involved in the response to hypoxia, altered pH, and thermal stress. We found significant gene ontology enrichment within these candidates for otolith morphogenesis, a major component of OA adaptation in fishes. This study provides a new approach for studying climate change adaptation at a global scale and our results imply widespread shared adaptive responses of marine species to climate change.
