## Supplementary Material 1 (Supplementary Table 1-4) for "Global adaptation to climate change in the twilight zone revealed by shared signals of selection in mesopelagic lanternfishes"

### Sheet: Supplementary Table 1
Supplementary Table 1. In-depth collection info for all specimen featured in the study. Coordinates for Benthosema glaciale from Maryland are approximated based on the location of Baltimore Canyon, where they were collected. Specimen names were assigned before identification and genomic clustering and thus do not always reflect species ID.
Specimen name	Species	Tribe	Location	Nation	Start depth	End depth	Coordinates (DDM)	Latitude (DDM)	Longitude (DDM)	Reference genome		Reference accession (GenBank)	Proportion mapped
Bg01	Benthosema glaciale	Myctophini	Baltimore Canyon, MD	US	NA	NA	38°3.00'N, 73°44.00'E	38°3.00'N	73°44.00'E	Benthosema pterotum		GCA_039105355.1	0.66
Bg03	Benthosema glaciale	Myctophini	Baltimore Canyon, MD	US	NA	NA	38°3.00'N, 73°44.00'E	38°3.00'N	73°44.00'E	Benthosema pterotum		GCA_039105355.1	0.7
Bg04	Benthosema glaciale	Myctophini	Baltimore Canyon, MD	US	NA	NA	38°3.00'N, 73°44.00'E	38°3.00'N	73°44.00'E	Benthosema pterotum		GCA_039105355.1	0.68
Bg08	Benthosema glaciale	Myctophini	Baltimore Canyon, MD	US	NA	NA	38°3.00'N, 73°44.00'E	38°3.00'N	73°44.00'E	Benthosema pterotum		GCA_039105355.1	0.72
Bg09	Benthosema glaciale	Myctophini	Baltimore Canyon, MD	US	NA	NA	38°3.00'N, 73°44.00'E	38°3.00'N	73°44.00'E	Benthosema pterotum		GCA_039105355.1	0.73
Bg12	Benthosema glaciale	Myctophini	Baltimore Canyon, MD	US	NA	600	38°3.00'N, 73°44.00'E	38°3.00'N	73°44.00'E	Benthosema pterotum		GCA_039105355.1	0.8
Bg14	Benthosema glaciale	Myctophini	Baltimore Canyon, MD	US	NA	600	38°3.00'N, 73°44.00'E	38°3.00'N	73°44.00'E	Benthosema pterotum		GCA_039105355.1	0.72
Bg16	Benthosema glaciale	Myctophini	Baltimore Canyon, MD	US	NA	900	38°3.00'N, 73°44.00'E	38°3.00'N	73°44.00'E	Benthosema pterotum		GCA_039105355.1	0.68
Bg17	Benthosema glaciale	Myctophini	Baltimore Canyon, MD	US	NA	900	38°3.00'N, 73°44.00'E	38°3.00'N	73°44.00'E	Benthosema pterotum		GCA_039105355.1	0.73
Bg18	Benthosema glaciale	Myctophini	Baltimore Canyon, MD	US	NA	900	38°3.00'N, 73°44.00'E	38°3.00'N	73°44.00'E	Benthosema pterotum		GCA_039105355.1	0.77
Bg19	Benthosema glaciale	Myctophini	Baltimore Canyon, MD	US	NA	900	38°3.00'N, 73°44.00'E	38°3.00'N	73°44.00'E	Benthosema pterotum		GCA_039105355.1	0.71
Bg20	Benthosema glaciale	Myctophini	Baltimore Canyon, MD	US	NA	900	38°3.00'N, 73°44.00'E	38°3.00'N	73°44.00'E	Benthosema pterotum		GCA_039105355.1	0.69
Bg22	Benthosema glaciale	Myctophini	Baltimore Canyon, MD	US	NA	900	38°3.00'N, 73°44.00'E	38°3.00'N	73°44.00'E	Benthosema pterotum		GCA_039105355.1	0.69
Bg30A	Benthosema glaciale	Myctophini	Fensfjorden	Norway	577.34	528.22	60°45.82'N, 5°14.04'E	60°45.82'N	5°14.04'E	Benthosema pterotum		GCA_039105355.1	0.48
Bg31A	Benthosema glaciale	Myctophini	Fensfjorden	Norway	577.34	528.22	60°45.82'N, 5°14.04'E	60°45.82'N	5°14.04'E	Benthosema pterotum		GCA_039105355.1	0.56
Bg33A	Benthosema glaciale	Myctophini	Fensfjorden	Norway	577.34	528.22	60°45.82'N, 5°14.04'E	60°45.82'N	5°14.04'E	Benthosema pterotum		GCA_039105355.1	0.53
Bg34A	Benthosema glaciale	Myctophini	Fensfjorden	Norway	577.34	528.22	60°45.82'N, 5°14.04'E	60°45.82'N	5°14.04'E	Benthosema pterotum		GCA_039105355.1	0.56
Bg35A	Benthosema glaciale	Myctophini	Fensfjorden	Norway	577.34	528.22	60°45.82'N, 5°14.04'E	60°45.82'N	5°14.04'E	Benthosema pterotum		GCA_039105355.1	0.6
Bg35A	Benthosema glaciale	Myctophini	Fensfjorden	Norway	577.34	528.22	60°45.82'N, 5°14.04'E	60°45.82'N	5°14.04'E	Benthosema pterotum		GCA_039105355.1	0.64
Bg36A	Benthosema glaciale	Myctophini	Fensfjorden	Norway	577.34	528.22	60°45.82'N, 5°14.04'E	60°45.82'N	5°14.04'E	Benthosema pterotum		GCA_039105355.1	0.57
Bg49C	Benthosema glaciale	Myctophini	Fensfjorden	Norway	459.03	440.87	60°45.82'N, 5°14.04'E	60°45.82'N	5°14.04'E	Benthosema pterotum		GCA_039105355.1	0.62
Bg50C	Benthosema glaciale	Myctophini	Fensfjorden	Norway	459.03	440.87	60°45.82'N, 5°14.04'E	60°45.82'N	5°14.04'E	Benthosema pterotum		GCA_039105355.1	0.65
Bg51C	Benthosema glaciale	Myctophini	Fensfjorden	Norway	459.03	440.87	60°45.82'N, 5°14.04'E	60°45.82'N	5°14.04'E	Benthosema pterotum		GCA_039105355.1	0.65
Bg52C	Benthosema glaciale	Myctophini	Fensfjorden	Norway	459.03	440.87	60°45.82'N, 5°14.04'E	60°45.82'N	5°14.04'E	Benthosema pterotum		GCA_039105355.1	0.66
Bg53C	Benthosema glaciale	Myctophini	Fensfjorden	Norway	459.03	440.87	60°45.82'N, 5°14.04'E	60°45.82'N	5°14.04'E	Benthosema pterotum		GCA_039105355.1	0.61
Bg54C	Benthosema glaciale	Myctophini	Fensfjorden	Norway	459.03	440.87	60°45.82'N, 5°14.04'E	60°45.82'N	5°14.04'E	Benthosema pterotum		GCA_039105355.1	0.67
Bg55C	Benthosema glaciale	Myctophini	Fensfjorden	Norway	459.03	440.87	60°45.82'N, 5°14.04'E	60°45.82'N	5°14.04'E	Benthosema pterotum		GCA_039105355.1	0.74
Bg57C	Benthosema glaciale	Myctophini	Fensfjorden	Norway	459.03	440.87	60°45.82'N, 5°14.04'E	60°45.82'N	5°14.04'E	Benthosema pterotum		GCA_039105355.1	0.75
Bg58C	Benthosema glaciale	Myctophini	Fensfjorden	Norway	459.03	440.87	60°45.82'N, 5°14.04'E	60°45.82'N	5°14.04'E	Benthosema pterotum		GCA_039105355.1	0.61
Lan01	Diaphus theta	Diaphini	East Bering Sea, AK	US	0	83	60°59.05'N, 174°11.44'W	60°59.05'N	174°11.44'W	Lampanyctus achirus		GCA_963921795.1	0.7614
Lan03	Diaphus theta	Diaphini	East Bering Sea, AK	US	0	83	60°59.05'N, 174°11.44'W	60°59.05'N	174°11.44'W	Lampanyctus achirus		GCA_963921795.1	0.6067
Lan07	Diaphus theta	Diaphini	East Bering Sea, AK	US	0	83	60°59.05'N, 174°11.44'W	60°59.05'N	174°11.44'W	Lampanyctus achirus		GCA_963921795.1	0.7463
Lan25	Diaphus theta	Diaphini	East Bering Sea, AK	US	0	83	60°59.05'N, 174°11.44'W	60°59.05'N	174°11.44'W	Lampanyctus achirus		GCA_963921795.1	0.7739
Lan26	Diaphus theta	Diaphini	East Bering Sea, AK	US	0	83	60°59.05'N, 174°11.44'W	60°59.05'N	174°11.44'W	Lampanyctus achirus		GCA_963921795.1	0.6912
Nan3	Diaphus theta	Diaphini	San Diego, CA	US	0	650	32º47.68’N, 117º36.81’W	32º47.68’N	117º36.81’W	Lampanyctus achirus		GCA_963921795.1	0.63
Nan4	Diaphus theta	Diaphini	San Diego, CA	US	0	650	32º47.68’N, 117º36.81’W	32º47.68’N	117º36.81’W	Lampanyctus achirus		GCA_963921795.1	0.65
TRI01	Triphoturus mexicanus	Lampanyctini	San Diego, CA	US	0	650	32º47.68’N, 117º36.81’W	32º47.68’N	117º36.81’W	Lampanyctus achirus		GCA_963921795.1	0.9046
TRI11	Triphoturus mexicanus	Lampanyctini	San Diego, CA	US	0	650	32º47.68’N, 117º36.81’W	32º47.68’N	117º36.81’W	Lampanyctus achirus		GCA_963921795.1	0.9075
TRI13	Triphoturus mexicanus	Lampanyctini	San Diego, CA	US	0	650	32º47.68’N, 117º36.81’W	32º47.68’N	117º36.81’W	Lampanyctus achirus		GCA_963921795.1	0.9083
TRI14	Triphoturus mexicanus	Lampanyctini	San Diego, CA	US	0	650	32º47.68’N, 117º36.81’W	32º47.68’N	117º36.81’W	Lampanyctus achirus		GCA_963921795.1	0.9128
TRI15	Triphoturus mexicanus	Lampanyctini	San Diego, CA	US	0	650	32º47.68’N, 117º36.81’W	32º47.68’N	117º36.81’W	Lampanyctus achirus		GCA_963921795.1	0.9095
TRI17	Triphoturus mexicanus	Lampanyctini	San Diego, CA	US	0	650	32º47.68’N, 117º36.81’W	32º47.68’N	117º36.81’W	Lampanyctus achirus		GCA_963921795.1	0.9076
TRI18	Triphoturus mexicanus	Lampanyctini	San Diego, CA	US	0	650	32º47.68’N, 117º36.81’W	32º47.68’N	117º36.81’W	Lampanyctus achirus		GCA_963921795.1	0.9074
TRI19	Triphoturus mexicanus	Lampanyctini	San Diego, CA	US	0	650	32º47.68’N, 117º36.81’W	32º47.68’N	117º36.81’W	Lampanyctus achirus		GCA_963921795.1	0.913
TRI02	Triphoturus mexicanus	Lampanyctini	San Diego, CA	US	0	650	32º47.68’N, 117º36.81’W	32º47.68’N	117º36.81’W	Lampanyctus achirus		GCA_963921795.1	0.911
TRI20	Triphoturus mexicanus	Lampanyctini	San Diego, CA	US	0	650	32º47.68’N, 117º36.81’W	32º47.68’N	117º36.81’W	Lampanyctus achirus		GCA_963921795.1	0.9097
TRI21	Triphoturus mexicanus	Lampanyctini	San Diego, CA	US	0	650	32º47.68’N, 117º36.81’W	32º47.68’N	117º36.81’W	Lampanyctus achirus		GCA_963921795.1	0.9108
TRI22	Triphoturus mexicanus	Lampanyctini	San Diego, CA	US	0	650	32º47.68’N, 117º36.81’W	32º47.68’N	117º36.81’W	Lampanyctus achirus		GCA_963921795.1	0.9199
TRI23	Triphoturus mexicanus	Lampanyctini	San Diego, CA	US	0	650	32º47.68’N, 117º36.81’W	32º47.68’N	117º36.81’W	Lampanyctus achirus		GCA_963921795.1	0.9142
TRI24	Triphoturus mexicanus	Lampanyctini	San Diego, CA	US	0	650	32º47.68’N, 117º36.81’W	32º47.68’N	117º36.81’W	Lampanyctus achirus		GCA_963921795.1	0.9082
TRI25	Triphoturus mexicanus	Lampanyctini	San Diego, CA	US	0	650	32º47.68’N, 117º36.81’W	32º47.68’N	117º36.81’W	Lampanyctus achirus		GCA_963921795.1	0.9071
TRI04	Triphoturus mexicanus	Lampanyctini	San Diego, CA	US	0	650	32º47.68’N, 117º36.81’W	32º47.68’N	117º36.81’W	Lampanyctus achirus		GCA_963921795.1	0.9127
TRI05	Triphoturus mexicanus	Lampanyctini	San Diego, CA	US	0	650	32º47.68’N, 117º36.81’W	32º47.68’N	117º36.81’W	Lampanyctus achirus		GCA_963921795.1	0.9113
TRI06	Triphoturus mexicanus	Lampanyctini	San Diego, CA	US	0	650	32º47.68’N, 117º36.81’W	32º47.68’N	117º36.81’W	Lampanyctus achirus		GCA_963921795.1	0.9096
TRI07	Triphoturus mexicanus	Lampanyctini	San Diego, CA	US	0	650	32º47.68’N, 117º36.81’W	32º47.68’N	117º36.81’W	Lampanyctus achirus		GCA_963921795.1	0.9098

### Sheet: Supplementary Table 2
	Supplementary Table 2. Full UniProt output including complete gene ontology for the 34 genes shared between all 4 populations/3 species of Myctophidae featured in this study, across all locations. For more information on the categories reported in "Broad Category", see main text and Table 1.
index	Gene	UniProt	Protein name	Other Gene Symbols	Organism	Length	Broad Category	Gene Ontology (biological process)	Gene Ontology (molecular function)	Gene Ontology (cellular component)	Gene Ontology IDs
14	adam12a	A0AC58GZ41	Disintegrin and metalloproteinase domain-containing protein 12 isoform X1	adam12a	Danio rerio (Zebrafish)	937	Skeletal development
18	adgra3	S4X0Q8	Adhesion G protein-coupled receptor A3 (G-protein coupled receptor 125)	adgra3 gpr125	Danio rerio (Zebrafish)	1346	Stress response	cell surface receptor signaling pathway [GO:0007166]; convergent extension involved in gastrulation [GO:0060027]; motor neuron migration [GO:0097475]; regulation of Wnt signaling pathway, planar cell polarity pathway [GO:2000095]; Wnt signaling pathway, planar cell polarity pathway [GO:0060071]	G protein-coupled receptor activity [GO:0004930]	external side of plasma membrane [GO:0009897]; plasma membrane [GO:0005886]	GO:0004930; GO:0005886; GO:0007166; GO:0009897; GO:0060027; GO:0060071; GO:0097475; GO:2000095
16	angpt2a	I6Z0F9	Angiopoietin 2-like protein (Angiopoietin-2a precursor)	angpt2a ang2-1	Danio rerio (Zebrafish)	488	Circulatory system	angiogenesis [GO:0001525]; blood coagulation [GO:0007596]; Tie signaling pathway [GO:0048014]	extracellular space [GO:0005615]	receptor tyrosine kinase binding [GO:0030971]	GO:0001525; GO:0005615; GO:0007596; GO:0030971; GO:0048014
10	caprin2	Q5RJ80	Caprin-2 (RNA granule protein 140)	caprin2 rng140 si:ch211-11c20.4	Danio rerio (Zebrafish)	914	Stress response	cell differentiation [GO:0030154]; dorsal/ventral axis specification [GO:0009950]; dorsal/ventral pattern formation [GO:0009953]; negative regulation of translation [GO:0017148]; positive regulation of canonical Wnt signaling pathway [GO:0090263]; positive regulation of dendrite morphogenesis [GO:0050775]; positive regulation of dendritic spine morphogenesis [GO:0061003]; positive regulation of W…	metal ion binding [GO:0046872]; RNA binding [GO:0003723]; signaling receptor binding [GO:0005102]	cytoplasm [GO:0005737]; plasma membrane [GO:0005886]	GO:0003723; GO:0005102; GO:0005737; GO:0005886; GO:0009950; GO:0009953; GO:0017148; GO:0030154; GO:0030177; GO:0046872; GO:0050775; GO:0061003; GO:0090263
9	cdh1	Q90Z37	Cadherin-1 (E-cadherin)	cdh1 E-cad	Danio rerio (Zebrafish)	864	Stress response	adherens junction maintenance [GO:0034334]; adherens junction organization [GO:0034332]; calcium-dependent cell-cell adhesion via plasma membrane cell adhesion molecules [GO:0016339]; cell adhesion [GO:0007155]; cell migration [GO:0016477]; cell migration involved in gastrulation [GO:0042074]; cell morphogenesis [GO:0000902]; cell-cell adhesion [GO:0098609]; cell-cell adhesion involved in gastrul…	beta-catenin binding [GO:0008013]; cadherin binding [GO:0045296]; calcium ion binding [GO:0005509]; G-protein alpha-subunit binding [GO:0001965]	adherens junction [GO:0005912]; catenin complex [GO:0016342]; cell cortex [GO:0005938]; cell-cell junction [GO:0005911]; cytoplasm [GO:0005737]; endosome [GO:0005768]; Golgi apparatus [GO:0005794]; membrane [GO:0016020]; microvillus [GO:0005902]; plasma membrane [GO:0005886]	GO:0000902; GO:0001702; GO:0001764; GO:0001841; GO:0001965; GO:0003370; GO:0005509; GO:0005737; GO:0005768; GO:0005794; GO:0005886; GO:0005902; GO:0005911; GO:0005912; GO:0005938; GO:0007043; GO:0007155; GO:0007156; GO:0007398; GO:0008013; GO:0008354; GO:0016020; GO:0016339; GO:0016342; GO:0016477; GO:0034332; GO:0034334; GO:0040016; GO:0042074; GO:0044331; GO:0045296; GO:0055113; GO:0060027; GO:…
15	cdkl1	Q6AXJ9	Cyclin-dependent kinase-like 1 (EC 2.7.11.22)	cdkl1 zgc:101002	Danio rerio (Zebrafish)	350	Unknown relevance		cytoplasm [GO:0005737]; nucleus [GO:0005634]	ATP binding [GO:0005524]; cyclin-dependent protein serine/threonine kinase activity [GO:0004693]; protein kinase activity [GO:0004672]; protein serine kinase activity [GO:0106310]; protein serine/threonine kinase activity [GO:0004674]	GO:0004672; GO:0004674; GO:0004693; GO:0005524; GO:0005634; GO:0005737; GO:0106310
6	cilp	A0A8M1NUZ8	Cartilage intermediate layer protein 1 isoform X1 (Cartilage intermediate layer protein 1 precursor) (Cartilage intermediate layer protein, nucleotide pyrophosphohydrolase)	cilp im:7137994	Danio rerio (Zebrafish)	1171	Skeletal development			extracellular space [GO:0005615]	GO:0005615
20	cntn5	Q7ZW34	Contactin-5	cntn5 zgc:55318	Danio rerio (Zebrafish)	1056	Unknown relevance	cell adhesion [GO:0007155]		neuron projection [GO:0043005]; plasma membrane [GO:0005886]; side of membrane [GO:0098552]	GO:0005886; GO:0007155; GO:0043005; GO:0098552
22	col27a1b	A0MSJ1	Collagen alpha-1(XXVII) chain B	col27a1b col27a1	Danio rerio (Zebrafish)	1658	Skeletal development	bone mineralization [GO:0030282]; notochord morphogenesis [GO:0048570]; skeletal system development [GO:0001501]	collagen type IX trimer [GO:0005594]; extracellular matrix [GO:0031012]	extracellular matrix structural constituent conferring tensile strength [GO:0030020]; metal ion binding [GO:0046872]	GO:0001501; GO:0005594; GO:0030020; GO:0030282; GO:0031012; GO:0046872; GO:0048570
19	drl	Q9W747	Zinc finger protein draculin	drl dra si:dkey-261j4.2	Danio rerio (Zebrafish)	411	Circulatory system	gastrulation with mouth forming second [GO:0001702]; regulation of transcription by RNA polymerase II [GO:0006357]	DNA binding [GO:0003677]; DNA-binding transcription factor activity, RNA polymerase II-specific [GO:0000981]; RNA polymerase II transcription regulatory region sequence-specific DNA binding [GO:0000977]; zinc ion binding [GO:0008270]	nucleus [GO:0005634]	GO:0000977; GO:0000981; GO:0001702; GO:0003677; GO:0005634; GO:0006357; GO:0008270
4	Elob	P62870	Elongin-B (EloB) (Elongin 18 kDa subunit) (RNA polymerase II transcription factor SIII subunit B) (SIII p18) (Transcription elongation factor B polypeptide 2)	Elob Tceb2	Rattus norvegicus (Rat)	118	Stress response	positive regulation of transcription by RNA polymerase II [GO:0045944]; protein ubiquitination [GO:0016567]; target-directed miRNA degradation [GO:0140958]; transcription elongation by RNA polymerase II [GO:0006368]; transcription initiation at RNA polymerase II promoter [GO:0006367]	protein-containing complex binding [GO:0044877]; transcription coactivator activity [GO:0003713]; transcription corepressor binding [GO:0001222]; ubiquitin protein ligase binding [GO:0031625]	Cul2-RING ubiquitin ligase complex [GO:0031462]; Cul5-RING ubiquitin ligase complex [GO:0031466]; elongin complex [GO:0070449]; transcription regulator complex [GO:0005667]; VCB complex [GO:0030891]	GO:0001222; GO:0003713; GO:0005667; GO:0006367; GO:0006368; GO:0016567; GO:0030891; GO:0031462; GO:0031466; GO:0031625; GO:0044877; GO:0045944; GO:0070449; GO:0140958
30	fsd1	Q1LY10	Fibronectin type III and SPRY domain-containing protein 1	fsd1 si:ch211-232d19.3	Danio rerio (Zebrafish)	495	Unknown relevance	cell division [GO:0051301]; cilium assembly [GO:0060271]; regulation of cell division [GO:0051302]; regulation of mitotic spindle organization [GO:0060236]	microtubule binding [GO:0008017]	centrosome [GO:0005813]; cleavage furrow [GO:0032154]; cytoplasm [GO:0005737]; microtubule [GO:0005874]; nucleus [GO:0005634]
27	fsta	Q9YHV4	Follistatin-A (FS) (Activin-binding protein) (Follistatin-1) (zFst1)	fsta fst fst1 si:dkey-111k10.2 si:dkeyp-88a5.1	Danio rerio (Zebrafish)	322	Skeletal development	cell differentiation [GO:0030154]; determination of dorsal identity [GO:0048263]; dorsal/ventral pattern formation [GO:0009953]; embryonic viscerocranium morphogenesis [GO:0048703]; midbrain development [GO:0030901]; negative regulation of activin receptor signaling pathway [GO:0032926]; oocyte differentiation [GO:0009994]; otic placode formation [GO:0043049]; regulation of BMP signaling pathway …	extracellular region [GO:0005576]; extracellular space [GO:0005615]	activin binding [GO:0048185]	GO:0005576; GO:0005615; GO:0009953; GO:0009994; GO:0030154; GO:0030510; GO:0030901; GO:0032926; GO:0043049; GO:0048185; GO:0048263; GO:0048703
17	galr2b	E7F7V7	Galanin receptor 2b	galr2b	Danio rerio (Zebrafish)	378	Skeletal development	neuropeptide signaling pathway [GO:0007218]	G protein-coupled peptide receptor activity [GO:0008528]; galanin receptor activity [GO:0004966]	plasma membrane [GO:0005886]	GO:0004966; GO:0005886; GO:0007218; GO:0008528
3	harbi1	Q6AZB8	Putative nuclease HARBI1 (EC 3.1.-.-) (Harbinger transposase-derived nuclease)	harbi1 zgc:91866	Danio rerio (Zebrafish)	349	Stress response	Function unknown, but bears a generic divalent metal cation site	hydrolase activity [GO:0016787]; metal ion binding [GO:0046872]; nuclease activity [GO:0004518]	cytoplasm [GO:0005737]; nucleus [GO:0005634]	GO:0004518; GO:0005634; GO:0005737; GO:0016787; GO:0046872
13	hsp70.1	B0UXS6	Heat shock cognate 71 kDa protein	hsp70.1 hsp70 hsp70-4 hspa1a zgc:174006	Danio rerio (Zebrafish)	643	Stress response	camera-type eye morphogenesis [GO:0048593]; protein refolding [GO:0042026]; response to cadmium ion [GO:0046686]; response to heat [GO:0009408]; response to xenobiotic stimulus [GO:0009410]	ATP binding [GO:0005524]; ATP hydrolysis activity [GO:0016887]; ATP-dependent protein folding chaperone [GO:0140662]; heat shock protein binding [GO:0031072]; protein folding chaperone [GO:0044183]	cytoplasm [GO:0005737]; cytosol [GO:0005829]; nucleus [GO:0005634]; plasma membrane [GO:0005886]	GO:0005524; GO:0005634; GO:0005737; GO:0005829; GO:0005886; GO:0009408; GO:0009410; GO:0016887; GO:0031072; GO:0042026; GO:0044183; GO:0046686; GO:0048593; GO:0140662
5	kif3b	F1QN54	Kinesin-like protein KIF3B	kif3b	Danio rerio (Zebrafish)	775	Skeletal development	cilium assembly [GO:0060271]; inner ear development [GO:0048839]; microtubule-based movement [GO:0007018]; neuromast development [GO:0048884]; nose development [GO:0043584]; opsin transport [GO:0036372]; photoreceptor cell development [GO:0042461]; photoreceptor cell differentiation [GO:0046530]; photoreceptor cell outer segment organization [GO:0035845]; pronephros development [GO:0048793]; reti…	cilium [GO:0005929]; cytoplasm [GO:0005737]; dendritic spine [GO:0043197]; kinesin complex [GO:0005871]; microtubule [GO:0005874]	ATP binding [GO:0005524]; ATP hydrolysis activity [GO:0016887]; microtubule binding [GO:0008017]; microtubule motor activity [GO:0003777]	GO:0003777; GO:0005524; GO:0005737; GO:0005871; GO:0005874; GO:0005929; GO:0007018; GO:0008017; GO:0016887; GO:0035845; GO:0036372; GO:0042461; GO:0043197; GO:0043584; GO:0046530; GO:0048793; GO:0048839; GO:0048884; GO:0060041; GO:0060042; GO:0060271
24	mdh1aa	Q7T3D9	Malate dehydrogenase (EC 1.1.1.37)	mdh1aa mdh1a	Danio rerio (Zebrafish)	305	Stress response	malate metabolic process [GO:0006108]; tricarboxylic acid cycle [GO:0006099]	L-malate dehydrogenase (NAD+) activity [GO:0030060]		GO:0006099; GO:0006108; GO:0030060
12	ncor2	A0A8M6Z833	Nuclear receptor corepressor 2 (Silencing mediator of retinoic acid and thyroid hormone receptor) (T3 receptor-associating factor) (Thyroid-, retinoic-acid-receptor-associated corepressor)	ncor2 gb:be017685 si:bz71m17.2 SMRT	Danio rerio (Zebrafish)	2369	Circulatory system	hematopoietic stem cell differentiation [GO:0060218]; hemopoiesis [GO:0030097]; macrophage differentiation [GO:0030225]; myeloid cell differentiation [GO:0030099]; negative regulation of transcription by RNA polymerase II [GO:0000122]; neutrophil differentiation [GO:0030223]	DNA binding [GO:0003677]; transcription corepressor activity [GO:0003714]	nuclear body [GO:0016604]; protein-containing complex [GO:0032991]	GO:0000122; GO:0003677; GO:0003714; GO:0016604; GO:0030097; GO:0030099; GO:0030223; GO:0030225; GO:0032991; GO:0060218
31	nek8	Q90XC2	Serine/threonine-protein kinase Nek8 (EC 2.7.11.1) (Never in mitosis A-related kinase 8) (NimA-related protein kinase 8)	nek8	Danio rerio (Zebrafish)	697	Circulatory system	animal organ morphogenesis [GO:0009887]; cell division [GO:0051301]; determination of heart left/right asymmetry [GO:0061371]; heart looping [GO:0001947]; pronephros development [GO:0048793]; pronephros formation [GO:0072116]; renal tubule development [GO:0061326]	axoneme [GO:0005930]; centrosome [GO:0005813]; cilium [GO:0005929]	ATP binding [GO:0005524]; metal ion binding [GO:0046872]; protein serine kinase activity [GO:0106310]; protein serine/threonine kinase activity [GO:0004674]	GO:0001947; GO:0004674; GO:0005524; GO:0005813; GO:0005929; GO:0005930; GO:0009887; GO:0046872; GO:0048793; GO:0051301; GO:0061326; GO:0061371; GO:0072116; GO:0106310
33	nlrp1	A0A386CAB9	NACHT, LRR and PYD domains-containing protein 1 homolog (EC 3.4.-.-) [Cleaved into: NACHT, LRR and PYD domains-containing protein 1, C-terminus (NLRP1-CT); NACHT, LRR and PYD domains-containing protein 1, N-terminus (NLRP1-NT)]	nlrp1 si:ch211-66k16.28	Danio rerio (Zebrafish)	1355	Stress response	inflammatory response [GO:0006954]; innate immune response [GO:0045087]; pattern recognition receptor signaling pathway [GO:0002221]; positive regulation of inflammatory response [GO:0050729]; positive regulation of interleukin-1 beta production [GO:0032731]; programmed cell death [GO:0012501]; proteolysis [GO:0006508]; regulation of apoptotic process [GO:0042981]	canonical inflammasome complex [GO:0061702]; cytoplasm [GO:0005737]; NLRP1 inflammasome complex [GO:0072558]	ATP binding [GO:0005524]; peptidase activity [GO:0008233]	GO:0002221; GO:0005524; GO:0005737; GO:0006508; GO:0006954; GO:0008233; GO:0012501; GO:0032731; GO:0042981; GO:0045087; GO:0050729; GO:0061702; GO:0072558
8	polr3c	Q7ZUX1	DNA-directed RNA polymerase III subunit RPC3 (RNA polymerase III subunit C3) (DNA-directed RNA polymerase III subunit C)	polr3c zgc:56348	Danio rerio (Zebrafish)	539	Unknown relevance	DNA-templated transcription [GO:0006351]	single-stranded DNA binding [GO:0003697]	RNA polymerase III complex [GO:0005666]	GO:0003697; GO:0005666; GO:0006351
7	ptprf	A4IFW2	Receptor-type tyrosine-protein phosphatase F (EC 3.1.3.48)	ptprf si:dkey-21k10.1	Danio rerio (Zebrafish)	1909	Stress response	nervous system development [GO:0007399]; sensory neuron axon guidance [GO:0097374]; signal transduction [GO:0007165]; synaptic membrane adhesion [GO:0099560]	heparin binding [GO:0008201]; protein tyrosine phosphatase activity [GO:0004725]	membrane [GO:0016020]	GO:0004725; GO:0007165; GO:0007399; GO:0008201; GO:0016020; GO:0097374; GO:0099560
28	rbmx	Q7ZWA3	RNA-binding motif protein, X chromosome (Heterogeneous nuclear ribonucleoprotein G) (hnRNP G)	rbmx	Danio rerio (Zebrafish)	379	Unknown relevance	cellular response to interleukin-1 [GO:0071347]; membrane protein ectodomain proteolysis [GO:0006509]; mRNA splicing, via spliceosome [GO:0000398]; negative regulation of mRNA splicing, via spliceosome [GO:0048025]; positive regulation of mRNA splicing, via spliceosome [GO:0048026]; positive regulation of transcription by RNA polymerase II [GO:0045944]; protein homooligomerization [GO:0051260]; r…	chromatin binding [GO:0003682]; mRNA binding [GO:0003729]; RNA binding [GO:0003723]; RNA polymerase II cis-regulatory region sequence-specific DNA binding [GO:0000978]; snRNA binding [GO:0017069]	catalytic step 2 spliceosome [GO:0071013]; euchromatin [GO:0000791]; extracellular exosome [GO:0070062]; nucleus [GO:0005634]; supraspliceosomal complex [GO:0044530]	GO:0000381; GO:0000398; GO:0000791; GO:0000978; GO:0003682; GO:0003723; GO:0003729; GO:0005634; GO:0006366; GO:0006509; GO:0017069; GO:0044530; GO:0045944; GO:0048025; GO:0048026; GO:0051260; GO:0070062; GO:0071013; GO:0071347
26	rnf181	Q7ZW78	E3 ubiquitin-protein ligase RNF181 (EC 2.3.2.27) (RING finger protein 181)	rnf181 si:ch211-102c2.10 zgc:56424	Danio rerio (Zebrafish)	156	Stress response	protein ubiquitination [GO:0016567]	cytoplasm [GO:0005737]	ubiquitin protein ligase activity [GO:0061630]; zinc ion binding [GO:0008270]	GO:0005737; GO:0008270; GO:0016567; GO:0061630
1	speg	Q696W0	Striated muscle preferentially expressed protein kinase (EC 2.7.11.1)	speg apeg1	Danio rerio (Zebrafish)	2995	Circulatory system	muscle organ development [GO:0007517]	ATP binding [GO:0005524]; protein kinase activity [GO:0004672]; protein serine kinase activity [GO:0106310]; protein serine/threonine kinase activity [GO:0004674]	nucleus [GO:0005634]; Z disc [GO:0030018]	GO:0004672; GO:0004674; GO:0005524; GO:0005634; GO:0007517; GO:0030018; GO:0106310
11	stpg1	A5WUY6	O(6)-methylguanine-induced apoptosis 2 (MAPO2) (Sperm-tail PG-rich repeat-containing protein 1)	stpg1 si:dkey-218f9.1	Danio rerio (Zebrafish)	320	Unknown relevance	apoptotic process [GO:0006915]; epigenetic programing of male pronucleus [GO:0044727]	chromatin binding [GO:0003682]; histone binding [GO:0042393]	cytoplasm [GO:0005737]; female pronucleus [GO:0001939]; germinal vesicle [GO:0042585]; male pronucleus [GO:0001940]	GO:0001939; GO:0001940; GO:0003682; GO:0005737; GO:0006915; GO:0042393; GO:0042585; GO:0044727
34	sult1st7	F1RD72	Sulfotransferase (EC 2.8.2.-)	sult1st7 si:ch211-196g2.6	Danio rerio (Zebrafish)	301	Unknown relevance	catecholamine metabolic process [GO:0006584]; sulfation [GO:0051923]; xenobiotic metabolic process [GO:0006805]	aryl sulfotransferase activity [GO:0004062]; sulfotransferase activity [GO:0008146]	cytoplasm [GO:0005737]	GO:0004062; GO:0005737; GO:0006584; GO:0006805; GO:0008146; GO:0051923
29	tent4a	A0AB32TET9	Terminal nucleotidyltransferase 4A (EC 2.7.7.19) (DNA polymerase sigma) (Non-canonical poly(A) RNA polymerase PAPD7) (PAP-associated domain-containing protein 7) (TRAMP-like complex polyadenylate polymerase) (Terminal guanylyltransferase)	tent4a	Danio rerio (Zebrafish)	728	Unknown relevance	negative regulation of nuclear-transcribed mRNA poly(A) tail shortening [GO:0060212]; positive regulation of 3'-UTR-mediated mRNA stabilization [GO:1905870]	guanylyltransferase activity [GO:0070568]; metal ion binding [GO:0046872]; poly(A) RNA polymerase activity [GO:1990817]		GO:0046872; GO:0060212; GO:0070568; GO:1905870; GO:1990817
25	tmprss9	F1QKM9	Transmembrane protease serine 9 (Transmembrane serine protease 9)	tmprss9	Danio rerio (Zebrafish)	788	Unknown relevance	plasminogen activation [GO:0031639]	serine-type endopeptidase activity [GO:0004252]; serine-type peptidase activity [GO:0008236]	plasma membrane [GO:0005886]	GO:0004252; GO:0005886; GO:0008236; GO:0031639
32	trim13	Q503I2	Tripartite motif-containing 13	trim13 zgc:110578	Danio rerio (Zebrafish)	404	Stress response	protein ubiquitination [GO:0016567]	ligase activity [GO:0016874]; ubiquitin protein ligase activity [GO:0061630]; zinc ion binding [GO:0008270]	endoplasmic reticulum membrane [GO:0005789]	GO:0005789; GO:0008270; GO:0016567; GO:0016874; GO:0061630
21	ttn.2	A0AB32TY88	Titin (EC 2.7.11.1) (Connectin)	ttna pickwick pik	Danio rerio (Zebrafish)	30494	Circulatory system	cardiac muscle tissue morphogenesis [GO:0055008]; cardiac myofibril assembly [GO:0055003]; muscle contraction [GO:0006936]; positive regulation of sarcomere organization [GO:0060298]; positive regulation of striated muscle contraction [GO:0045989]	A band [GO:0031672]; actin cytoskeleton [GO:0015629]; nucleus [GO:0005634]; protein-containing complex [GO:0032991]; Z disc [GO:0030018]	ATP binding [GO:0005524]; calmodulin binding [GO:0005516]; metal ion binding [GO:0046872]; protein serine/threonine kinase activity [GO:0004674]; structural molecule activity [GO:0005198]	GO:0004674; GO:0005198; GO:0005516; GO:0005524; GO:0005634; GO:0006936; GO:0015629; GO:0030018; GO:0031672; GO:0032991; GO:0045989; GO:0046872; GO:0055003; GO:0055008; GO:0060298
23	vwa1	E7FF10	von Willebrand factor A domain-containing protein 1	vwa1	Danio rerio (Zebrafish)	503	Skeletal development	axonogenesis [GO:0007409]; neural crest cell development [GO:0014032]; regulation of cartilage condensation [GO:1902026]; regulation of cartilage development [GO:0061035]; synaptic assembly at neuromuscular junction [GO:0051124]	basement membrane [GO:0005604]		GO:0005604; GO:0007409; GO:0014032; GO:0051124; GO:0061035; GO:1902026
2	znf148	A0MS83	Zinc finger protein 148 (Transcription factor ZBP-89) (Zinc finger DNA-binding protein 89)	znf148 zbp89 si:dkey-101k6.6	Danio rerio (Zebrafish)	808	Circulatory system	hemopoiesis [GO:0030097]; regulation of transcription by RNA polymerase II [GO:0006357]	DNA-binding transcription factor activity [GO:0003700]; RNA polymerase II cis-regulatory region sequence-specific DNA binding [GO:0000978]; zinc ion binding [GO:0008270]	nucleus [GO:0005634]	GO:0000978; GO:0003700; GO:0005634; GO:0006357; GO:0008270; GO:0030097

### Sheet: Supplementary Table 3
Supplementary Table 3. Exact location and peak data of the 34 genes under selection across all 4 species and oceanic basins (Table 1, Supp. Table 2), in Benthosema glaciale specimen from Maryland and Norway. Peak position and Peak position (cumulative) columns give location of the likely selective sweep each gene is located within or in the proximity of. Gene ID refers to the sequence ID in the r…
Symbol	UniProt accession	Gene ID	Chromosome	Gene start	Gene end	Peak position	Peak position (cumulative)	CLR (Maryland)	CLR (Norway)	Gene ID Source
speg	Q696W0	Bpt_chr1_00407	1	24283643	24351860	24283643	24283643	294.965	39.9128	Reciprocal BLASTp
znf148	A0MS83	Bpt_chr1_00525	1	27605278	27614427	27605278	27605278	80.6546	34.8304	Zebrafish Swissprot BLASTp
harbi1	Q6AZB8	Bpt_chr1_00542	1	27982223	27984403	27982223	27982223	201.366	69.775	Zebrafish Swissprot BLASTp
Elob	P62870	Bpt_chr1_00543	1	27986135	27999621	27986135	27986135	201.366	69.775	Reciprocal BLASTp
kif3b	F1QN54	Bpt_chr2_00854	2	45072037	45116274	45072037	111061612	88.4051	34.6135	Zebrafish Swissprot BLASTp
cilp	A0A8M1NUZ8	Bpt_chr2_00933	2	49021324	49035598	49021324	115010899	72.4688	26.725	Reciprocal BLASTp
ptprf	A4IFW2	Bpt_chr3_00389	3	18189161	18205380	18189161	144020810	98.482	53.8505	Zebrafish Swissprot BLASTp
polr3c	Q7ZUX1	Bpt_chr3_00393	3	18440143	18441963	18440143	144271792	108.908	53.8505	Zebrafish Swissprot BLASTp
cdh1	Q90Z37	Bpt_chr3_00718	3	28903007	28905872	28903007	154734656	63.6007	60.5645	Reciprocal BLASTp
caprin2	Q5RJ80	Bpt_chr4_00282	4	20067631	20078635	20067631	205677931	69.9023	33.7034	Zebrafish Swissprot BLASTp
stpg1	A5WUY6	Bpt_chr6_00945	6	50008252	50027744	50008252	353848051	72.7648	28.7099	Reciprocal BLASTp
ncor2	A0A8M6Z833	Bpt_chr6_00946	6	50015300	50017519	50015300	353855099	72.7648	28.7099	Reciprocal BLASTp
hsp70.1	B0UXS6	Bpt_chr10_00527	10	27926632	27927567	27926632	557463000	117.075	39.364	Reciprocal BLASTp
adam12a	A0AC58GZ41	Bpt_chr10_00528	10	27944786	28130225	27944786	557481154	117.075	39.364	Reciprocal BLASTp
cdkl1	Q6AXJ9	Bpt_chr10_00847	10	46320414	46328548	46320414	575856782	94.9933	40.8247	Reciprocal BLASTp
angpt2a	I6Z0F9	Bpt_chr10_00851	10	46356448	46367259	46356448	575892816	98.7187	38.6548	Reciprocal BLASTp
galr2b	E7F7V7	Bpt_chr10_00853	10	46388943	46390043	46388943	575925311	64.8495	37.1803	Reciprocal BLASTp
adgra3	S4X0Q8	Bpt_chr10_00955	10	52344228	52419941	52344228	581880596	163.751	52.1648	Reciprocal BLASTp
drl	Q9W747	Bpt_chr11_00439	11	23708667	23722902	23708667	608009553	128.425	99.8327	Reciprocal BLASTp
cntn5	Q7ZW34	Bpt_chr14_00044	14	2496114	2546011	2496114	749431102	60.295	53.7305	Zebrafish Swissprot BLASTp
ttn.2	A0AB32TY88	Bpt_chr14_00045	14	2546637	2632110	2546637	749481625	60.295	53.7305	Zebrafish Swissprot BLASTp
col27a1b	A0MSJ1	Bpt_chr14_00055	14	3326172	3408843	3326172	750261160	89.7435	46.7052	Reciprocal BLASTp
vwa1	E7FF10	Bpt_chr14_00056	14	3410605	3430872	3410605	750345593	89.7435	46.7052	Zebrafish Swissprot BLASTp
mdh1aa	Q7T3D9	Bpt_chr15_00018	15	1050357	1053165	1050357	801441977	66.4327	26.9212	Reciprocal BLASTp
tmprss9	F1QKM9	Bpt_chr15_00573	15	26368458	26376136	26368458	826760078	575.569	134.392	Reciprocal BLASTp
rnf181	Q7ZW78	Bpt_chr15_00611	15	27569779	27575422	27569779	827961399	296.365	125.912	Zebrafish Swissprot BLASTp
fsta	Q9YHV4	Bpt_chr15_00612	15	27593732	27599057	27593732	827985352	296.365	125.912	Zebrafish Swissprot BLASTp
rbmx	Q7ZWA3	Bpt_chr15_00617	15	27893285	27897164	27893285	828284905	296.365	125.912	Zebrafish Swissprot BLASTp
tent4a	A0AB32TET9	Bpt_chr15_00619	15	27958624	27960426	27958624	828350244	296.365	125.912	Reciprocal BLASTp
fsd1	Q1LY10	Bpt_chr16_00462	16	20263739	20273116	20263739	873010185	79.0208	26.4349	Zebrafish Swissprot BLASTp
nek8	Q90XC2	Bpt_chr19_00415	19	23815712	23820339	23815712	1027778390	77.5788	29.7724	Zebrafish Swissprot BLASTp
trim13	Q503I2	Bpt_chr19_00589	19	32067714	32078554	32067714	1036030392	150.959	88.2844	Zebrafish Swissprot BLASTp
nlrp1	A0A386CAB9	Bpt_chr22_00872	22	44608761	44736073	44608761	1196517935	93.8526	117.12	Zebrafish Swissprot BLASTp
sult1st7	F1RD72	Bpt_chr22_00885	22	45076492	45077334	45076492	1196985666	129.241	117.12	Reciprocal BLASTp

### Sheet: Supplementary Table 4
Supplementary Table 3. Exact location and peak data of the 34 genes under selection across all 4 species and oceanic basins (Table 1, Supp. Table 2), in Triphoturus mexicanus and Diaphus theta specimens. Peak position and Peak position (cumulative) columns give location of the likely selective sweep each gene is located within or in the proximity of. Gene ID refers to the sequence ID in the refer…
Symbol	UniProt	Gene ID	Chromosome	Gene start	Gene end	Peak position	Peak position (cumulative)	CLR (Triphoturus)	CLR (Diaphus)	Gene ID Source
col27a1b	A0MSJ1	g3033	1	84986412	85066450	84986412	84986412	913.755	38.4792	Reciprocal BLASTp
ncor2	A0A8M6Z833	g3038	1	85115511	85132072	85115511	85115511	913.755	38.4792	Reciprocal BLASTp
caprin2	Q5RJ80	g3043	1	85288340	85296049	85288340	85288340	913.755	38.4792	Zebrafish Swissprot BLASTp
tent4a	A0AB32TET9	g3066	1	85380515	85383138	85380515	85380515	913.755	38.4792	Reciprocal BLASTp
nek8	Q90XC2	g3069	1	85389508	85393779	85389508	85389508	913.755	38.4792	Zebrafish Swissprot BLASTp
cdkl1	Q6AXJ9	g3082	1	85421623	85424312	85421623	85421623	913.755	38.4792	Reciprocal BLASTp
mdh1aa	Q7T3D9	g3105	1	85553875	85557309	85553875	85553875	53.6601	24.8263	Reciprocal BLASTp
adgra3	S4X0Q8	g3119	1	85701490	85716054	85701490	85701490	411.398	24.7745	Reciprocal BLASTp
adam12a	A0AC58GZ41	g3363	2	142062	187410	142062	90316336	37.9852	28.2857	Reciprocal BLASTp
angpt2a	I6Z0F9	g3914	2	13111230	13128180	13111230	103285504	40.5745	32.5412	Reciprocal BLASTp
polr3c	Q7ZUX1	g3916	2	13190766	13206898	13190766	103365040	40.5745	32.5412	Zebrafish Swissprot BLASTp
rnf181	Q7ZW78	g3917	2	13207651	13225505	13207651	103381925	40.5745	32.5412	Zebrafish Swissprot BLASTp
hsp70.1	B0UXS6	g5024	2	45429600	45485160	45429600	135603874	38.8271	36.0059	Reciprocal BLASTp
harbi1	Q6AZB8	g6179	3	1048681	1054763	1048681	170555073	49.0339	40.4694	Zebrafish Swissprot BLASTp
rbmx	Q7ZWA3	g8847	3	74620715	74631043	74620715	244127107	36.1217	120.272	Zebrafish Swissprot BLASTp
kif3b	F1QN54	g8848	3	74632823	74710455	74632823	244139215	36.1217	120.272	Zebrafish Swissprot BLASTp
Elob	P62870	g10143	4	31953604	31959690	31953604	279026126	44.9966	34.2756	Reciprocal BLASTp
nlrp1	A0A386CAB9	g15024	5	75150150	75214997	75150150	398911399	34.19	38.5993	Zebrafish Swissprot BLASTp
stpg1	A5WUY6	g15186	6	2783660	2805731	2783660	402659788	55.075	81.8915	Reciprocal BLASTp
trim13	Q503I2	g15766	6	17678777	17686463	17678777	417554905	29.6483	24.616	Zebrafish Swissprot BLASTp
fsd1	Q1LY10	g15769	6	17713094	17714230	17713094	417589222	29.6483	24.616	Zebrafish Swissprot BLASTp
vwa1	E7FF10	g33292	14	12000470	12003598	12000470	965153328	36.8385	27.5074	Zebrafish Swissprot BLASTp
cilp	A0A8M1NUZ8	g33293	14	12009658	12022967	12009658	965162516	36.8385	27.5074	Reciprocal BLASTp
galr2b	E7F7V7	g34533	14	51793757	51798702	51793757	1004946615	97.8152	60.1203	Reciprocal BLASTp
tmprss9	F1QKM9	g34855	14	60277891	60283369	60277891	1013430749	63.989	26.4254	Reciprocal BLASTp
cdh1	Q90Z37	g40302	17	22850712	22918539	22850712	1170871498	54.3176	49.4918	Reciprocal BLASTp
sult1st7	F1RD72	g43210	18	55007999	55121924	55007999	1265875060	37.2288	161.75	Reciprocal BLASTp
fsta	Q9YHV4	g47507	21	991447	1009655	991447	1396464852	28.748	47.2652	Zebrafish Swissprot BLASTp
ptprf	A4IFW2	g49476	22	15777546	15837072	15777546	1470029135	38.871	27.4345	Zebrafish Swissprot BLASTp
ttn.2	A0AB32TY88	g49477	22	15837405	15928702	15837405	1470088994	38.871	27.4345	Zebrafish Swissprot BLASTp
speg	Q696W0	g49913	22	30200742	30293694	30200742	1484452331	216.443	38.0871	Reciprocal BLASTp
cntn5	Q7ZW34	g49915	22	30310458	30388683	30310458	1484562047	216.443	38.0871	Zebrafish Swissprot BLASTp
znf148	A0MS83	g50480	22	53780998	53804698	53780998	1508032587	46.5949	36.3591	Zebrafish Swissprot BLASTp
drl	Q9W747	g50480	22	53780998	53804698	53780998	1508032587	46.5949	36.3591	Reciprocal BLASTp
